# Lauric acid: a promising antimicrobial for the selective inhibition of *Staphylococcus epidermidis* strains associated with infection

**DOI:** 10.1101/2025.10.06.680683

**Authors:** Elisabete Morais, Filipe Magalhães, Ons Bouchami, Dragana PC de Barros, Luís G Gonçalves, Abel Oliva, Maria Miragaia, Ana V Coelho

## Abstract

*Staphylococcus epidermidis*, a human skin colonizer and opportunistic pathogen associated with medical device infections, comprises two phylogenetic lineages: A/C (infection and colonization strains) and B (primarily colonization strains). Given the need for antibiotic alternatives, we investigated the antimicrobial activity of skin-derived fatty acids—lauric, palmitoleic, and linoleic acids—against representative strains from both lineages. Fatty acids reduced exponential growth rate and maximum population, with greater effects on the A/C strain. Lauric and palmitoleic acids decreased colony radius in the B strain. Importantly, lauric acid showed no cytotoxicity on a 3D reconstructed human epidermis model. Our findings demonstrate differential susceptibility between lineages, with A/C strains showing greater sensitivity to all tested fatty acids than B strains. These results highlight the potential of lauric acid as a topical formulation for selective inhibition of *S. epidermidis* growth, offering a promising approach for preventing pathogenic strain proliferation while preserving beneficial skin colonizers.
