## Supplementary material for "Lauric acid: a promising antimicrobial for the selective inhibition of *Staphylococcus epidermidis* strains associated with infection": Table S1

### Sheet: Table S1
Tested FA concentration ranges.
						Concentration range, µg/mL
FA	Other common names	Abreviation	Chemical composition	pKa	Chemical structure	MIC	Growth curve	Number of CFU	HaCaT cytotoxicity	3D-RHE cytotoxicity	RHE Infection
Lauric acid	dodecanoic acid	LA	C12	2025-05-03		0 - 125	0 - 11.72	0 - 11.72	3.91 - 15.62	7.81	7.81
Palmitoleic acid	cis-9-Hexadecenoic acid,	PA	C16:1	5.0		0 - 500	0 - 31.35	0 - 31.35	15.62 - 62.5	31.25	7.81
Linoleic acid	cis, cis-9,12-octadecadienoic acid	LIN	C18:2	2025-04-08		0 - 4000	0 - 1000	not tested	125 - 500	250	7.81
