## Supplementary material for "Lauric acid: a promising antimicrobial for the selective inhibition of *Staphylococcus epidermidis* strains associated with infection": Table S2

### Sheet: Table S2a
Table S2a - Growth parameters for SE in the presence of LA and PA calculated using the logisticlag1 model to fit experimental data (from the Python module curveball). Values correspond to the average ± standard deviation (coefficient of variation in percentage) of three biological replicates. Student's t-test was performed, and results are represented for comparison: 1) between strains for a cert…
		19N				ICE25				Statistical Test Result
FA	FA Concentration (µg/mL)	Lag time (h)	Exponential growth rate (h-1)	Maximum population (OD60nm)	Doubing time (h)	Lag time (h)	Exponential growth rate (h-1)	Maximum population (OD60nm)	Doubing time (h)	Lag time (h)	Exponential growth rate (h-1)	Maximum population (OD60nm)	Doubing time (h)
LA	0	2.6 ± 0.18 (6.8%)	1.40 ± 0.03 (2.5%)	7.30 ± 0.34 (4.6%)	0.9 ± 0.1 (5.6%)	2.7 ± 0.2 (7.8%)	1.09 ± 0.08 (7.7%)	7.91 ± 0.76 (9.6%)	1.3 ± 0.2 (18.5%)	ns	**	ns	*
	3.91	7.1 ± 1.7 (24.1%)	1.40 ± 0.13 (9.2%)	6.70 ± 0.34 (5.2%)	0.9 ± 0.1 (6.1%)	3.8 ± 1.4 (36.4%)	1.01 ± 0.01 (1.3%)	7.25 ± 1.5 (21.2%)	1.3 ± 0.2 (17.1%)	* nn	**	ns	*
	5.86	12.4 ± 2.1 (16.8%)	1.10 ± 0.30 (26.9%)	6.21 ± 0.47 (7.6%)	1.3 ± 0.3 (20.9%)	7.2 ± 2.9 (40.8%)	0.39 ± 0.27 (70.5%)	3.31 ± 1.6 (48.1%)	2.0 ± 0.8 (38.5%)	nn	* i	* n i	ns
	7.81	16.6 ± 1.9 (11.7%)	0.74 ± 0.22 (30.4%)	4.952± 0.25 (5.0%)	1.4 ± 0.7 (53.2%)	-	-	-	-	nnn	n	nn	ns
	11.72	-	-	-	-	-	-	-	-	-	-	-	-
PA	0	2.6 ± 0.1 (5.2%)	1.45 ± 0.08 (5.6%)	7.63 ± 0.49 (6.5%)	0.9 ± 0.0 (1.2%)	2.8 ± 0.3 (10.4%)	1.23 ± 0.14 (11.4%)	7.8 ± 0.59 (7.6%)	1.1 ± 0.2 (21.7%)	ns	ns	ns	ns
	3.91	10.7 ± 3.8 (35.5%)	1.06 ± 0.03 (2.7%)	6.29 ± 0.18 (3.0%)	1.1 ± 0.1 (14.2%)	5.8 ± 2.1 (35.5%)	1.16± 0.05 (3.9%)	7.18 ± 0.17 (2.4%)	1.6 ± 0.0 (2.0%)	n	* nn	** n	ns
	7.81	12.7 ± 2.6 (20.8%)	1.01 ± 0.12 (11.8%)	6.49 ± 0.28 (4.3%)	1.2 ± 0.1 (9.7%)	7.1 ± 2.3 (32.1%)	1.19 ± 0.08 (6.8%)	6.94 ± 0.20 (2.9%)	1.0 ± 0.1 (10.5%)	nn i	nn	n	n
	15.62	13.4 ± 1.8 (13.4%)	0.97 ± 0.10 (10.8%)	5.76 ± 0.43 (7.4%)	1.2 ± 0.0 (3.0%)	7.9 ± 1.9 (23.7%)	1.26 ± 0.19 (14.8%)	6.33 ± 0.32 (5.1%)	0.9 ± 0.0 (3.3%)	* nnn ii	nn	nn i	*** nnn
	31.25	14.2 ± 0.7 (4.8%)	0.82 ± 0.04 (5.4%)	5.11 ± 1.22 (23.9%)	1.2 ± 0.27 (22.1%)	8.5 ± 1.2 (14.3%)	1.09 ± 0.03 (3.2%)	4.66 ± 0.24 (5.1%)	0.8 ± 0.1 (10.8%)	** nnn ii	** nnn	n iii	ns

### Sheet: Table S2b
Table S2b - Relative growth parameters for SE in the presence of LA and PA calculated using the logisticlag1 model to fit experimental data (from the Python module curveball). Relative values of growth parameters were obtained considering 0 µg/mL as 1 . Values correspond to the average ± standard deviation (coefficient of variation in percentage) of three biological replicates. Student's t-test w…
		19N				ICE25				Statistical Test Result
FA	FA Concentration (µg/mL)	Relative Lag time	Relative Exponential growth rate	Relative Maximum population	Relative Doubing time	Relative Lag time	Relative Exponential growth rate	Relative Maximum population	Relative Doubing time	Relative Lag time	Relative Exponential growth rate	Relative Maximum population	Relative Doubing time
LA	0	1.0 ± 0.0 (0.0%)	1.0 ± 0.0 (0.0%)	1.0 ± 0.0 (0.0%)	1.0 ± 0.0 (0.0%)	1.0 ± 0.0 (0.0%)	1.0 ± 0.0 (0.0%)	1.0 ± 0.0 (0.0%)	1.0 ± 0.0 (0.0%)	na	na	na	na
	3.91	2.7 ± 0.7 (24.2%)	1.0 ± 0.1 (13.1%)	0.9 ± 0.0 (0.6%)	1.0 ± 0.0 (2.2%)	1.4 ± 0.4 (30.0%)	0.9 ± 0.1 (7.3%)	0.9 ± 0.1 (13.1%)	1.0 ± 0.0 (1.7%)	ns	ns	ns	ns
	5.86	4.7 ± 0.5 (9.9%)	0.8 ± 0.2 (24.7%)	0.9 ± 0.1 (7.1%)	1.4 ± 0.3 (21.2%)	2.6 ± 0.9 (34.8%)	0.4 ± 0.3 (77.4%)	0.4 ± 0.2 (44.0%)	1.6 ± 0.9 (56.7%)	* nnn i	i	* n ii	ns
	7.81	6.6 ± 1.0 (14.8%)	0.5 ± 0.2 (32.4%)	0.7 ± 0.1 (11.0%)	1.6 ± 1.0 (59.8%)	-	-	-	-	nn	n	n	ns
	11.72	-	-	-	-	-	-	-	-	-	-	-	-
PA	0	1.0 ± 0.0 (0.0%)	1.0 ± 0.0 (0.0%)	1.0 ± 0.0 (0.0%)	1.0 ± 0.0 (0.0%)	1.0 ± 0.0 (0.0%)	1.0 ± 0.0 (0.0%)	1.0 ± 0.0 (0.0%)	1.0 ± 0.0 (0.0%)	na	na	na	na
	3.91	4.1 ± 1.3 (31.7%)	0.7 ± 0.0 (5.5%)	0.8 ± 0.1 (6.5%)	1.2 ± 0.2 (14.9%)	2.0 ± 0.6 (27.8%)	0.9 ± 0.1 (13.6%)	0.9 ± 0.1 (8.9%)	1.0 ± 0.2 (23.1%)	n; i	nnn	nn	ns
	7.81	4.9 ± 0.8 (16.7%)	0.7 ± 0.1 (10.2%)	0.9 ± 0.1 (9.0%)	1.3 ± 0.1 (10.7%)	2.5 ± 0.6 (23.6%)	1.0 ± 0.1 (14.1%)	0.9 ± 0.1 (8.0%)	0.9 ± 0.2 (26.0%)	* i nn	* nn	n	n
	15.62	5.1 ± 0.5 (9.4%)	0.7 ± 0.1 (14.5%)	0.8 ± 0.1 (13.6%)	1.4 ± 0.0 (3.1%)	2.8 ± 0.4 (14.9%)	1.0 ± 0.1 (5.5%)	0.8 ± 0.0 (5.5%)	0.8 ± 0.2 (18.2%)	** nnn ii	** nn	n ii	** nn
	31.25	5.4 ± 0.2 (4.1%)	0.6 ± 0.1 (11.0%)	0.7 ± 0.2 (29.3%)	1.4 ± 0.3 (23.1%)	3.0 ± 0.1 (4.6%)	0.9 ± 0.1 (10.1%)	0.6 ± 0.0 (4.3%)	0.7 ± 0.1 (19.2%)	*** nnn iii	** nnn	n iii	* i
