## Supplementary material for "Lauric acid: a promising antimicrobial for the selective inhibition of *Staphylococcus epidermidis* strains associated with infection": Table S3

### Sheet: Table S3
Table S3 – Effect of LA and PA on the number of CFU and its radius. Statistical results: 1) between strains for a certain experimental condition (*); and 2) within the 19N/ICE25 strains against the respective control (0 µg/mL FAs), n and I, for 19N and ICE25, respectively. ***/nnn/iii p-value < 0.001; **/nn/ii p-value < 0.01, */n/ i p-value < 0.05. na-non applicable, ns-no significant.
		19N		ICE25		Statistical Test Result
FA	FA Concentration (µg/mL)	Growth (%) average ± std	Colony radius median and range (µm)	Growth (%) average ± std	Colony radius median and range (µm)	Growth (%) t-test	Colony radius median test
LA	0	100 ± 0	637.38 [482.02 - 822.87]	100 ± 0	577.58 [443.96 - 640.30]	ns	**
	1.95	104.98 ± 6.85	574.50 [565.00 - 649.96]	90.05 ± 17.55	567.71 [370.81 - 616.75]	ns	nnn
	3.91	96.88 ± 7.74	505.15 [383.34 -574.26]	102.10 ± 8.49	469.54 [256.54 - 588.07]	ns	** nnn iii
	6.00	83.94 ± 6.61	377.96 [278.82 - 451.91]	83.94 ± 24.59	265.59 [67.93 - 426.83]	nnn iii	* nnn iii
	7.81	71.98 ± 11.87	235.52 [101.49 - 445.01]	66.82 ± 10.32	160.65 [129.55 - 210.90]	nnn iii	** nnn iii
	10.00	55.77 ± 1.81	128.74 [60.48 - 257.17]	1.99 ± 2.75	na	*** nnn iii	nnn
	12.00	38.35 ± 13.79	na	No growth	No growth	*** nnn iii	na
PA	0.00	100 ± 0	628.78 [537.29 - 697.75]	100 ± 0	563.33 [495.48 - 600.63]	na	***
	1.95	83.24 ± 18.58	611.91 [485.87 - 728.50]	79.04 ± 12.6	533.67 [477.83 -603.68]	ii	*
	3.91	66.13 ± 37.86	664.55 [579.36 - 745.83 ]	64.53 ± 31.59	533.72 [473.12 - 589.43]	iii	*** n
	7.81	53.58 ± 31.5	618.18 [528.29 - 748.47]	45.47 ± 30.1	535.11 [480.13 - 574.63]	n	*** ii
	15.62	30.86 ± 24.98	563.42 [399.19 - 636.07]	25.27 ± 15.07	523.13 [455.08 - 588.14]	nnn iii	n ii
	31.25	15.12 ± 11.52	590.20 [394.88 - 671.97]	12.45 ± 7.47	480.32 [409.50 - 549.28]	nnn iii	*** iii
